# Cadherin Preserves Cohesion Across Involuting Tissues During *C. elegans* Neurulation

**DOI:** 10.1101/2020.05.05.079301

**Authors:** Kristopher Barnes, Li Fan, Mark W. Moyle, Christopher Brittin, Yichi Xu, Daniel Colón-Ramos, Anthony Santella, Zhirong Bao

## Abstract

The internalization of the central nervous system, termed neurulation in vertebrates, is a critical step in embryogenesis. Open questions remain as to how force propels coordinated tissue movement during the process, and little is known as to how internalization happens in invertebrates. We show that in *C. elegans* morphogenesis, apical constriction in the retracting pharynx drives involution of the adjacent neuroectoderm. Localized HMR-1/Cadherin mediates the inter-tissue attachment, as well as within the neuroectoderm to maintain intratissue cohesion. Our results demonstrate that localized HMR-1 is capable of mediating embryo wide reorganization driven by a centrally located force generator, and indicate a non-canonical use of Cadherin on the basal side of an epithelium that may apply to vertebrate neurulation. Additionally, we highlight shared morphology and gene expression in tissues driving involution, which suggests that neuroectoderm involution in *C. elegans* is potentially homologous with vertebrate neurulation and thus may help elucidate the evolutionary origin of the brain.
